# Regeneration in calcareous sponge relies on ‘purse-string’ mechanism and the rearrangements of actin cytoskeleton

**DOI:** 10.1101/2022.11.02.514829

**Authors:** Kseniia V. Skorentseva, Fyodor V. Bolshakov, Alina A. Saidova, Andrey I. Lavrov

**Affiliations:** Koltzov Institute of Developmental Biology of Russian Academy of Sciences, Moscow, Russia; Pertsov White Sea Biological Station, Biological Faculty, Lomonosov Moscow State University, Moscow, Russia; Department of Cell Biology and Histology, Biological Faculty, Lomonosov Moscow State University, Moscow, Russia; Engelhardt Institute of Molecular Biology, Russian Academy of Sciences, Moscow, Russia

**Keywords:** actin filaments, actomyosin cable, epithelisation, morphogenesis, Porifera, Calcarea

## Abstract

The crucial step in any regeneration process is epithelization, i.e. the restoration of epithelium structural and functional integrity. Epithelialization requires cytoskeletal rearrangements, primarily of actin filaments and microtubules. Sponges (phylum Porifera) are early branching metazoans with pronounced regenerative abilities. Calcareous sponges have a unique step during regeneration: formation of a temporary structure, regenerative membrane which initially covers a wound. It forms due to the morphallactic rearrangements of exo- and choanoderm epithelial-like layers. The current study quantitatively evaluates morphological changes and characterises underlying actin cytoskeleton rearrangements during regenerative membrane formation in asconoid calcareous sponge *Leucosolenia variabilis*, through a combination of time-lapse imaging, immunocytochemistry, and confocal laser scanning microscopy. Regenerative membrane formation has non-linear stochastic dynamics with numerous fluctuations. The pinacocytes at the leading edge of regenerative membrane form a contractile actomyosin cable. Regenerative membrane formation either depend on its contraction or being coordinated through it. The cell morphology changes significantly during regenerative membrane formation. Exopinacocytes flatten, their area increases, while circularity decreases. Choanocytes transdifferentiate into endopinacocytes, losing microvilli collar and flagellum. Their area increases and circularity decreases. Subsequent redifferentiation of endopinacocytes into choanocytes is accompanied by inverse changes in cell morphology. All transformations are based on actin filament rearrangements similar to those characteristic of higher metazoans. Altogether, we provide here a qualitative and quantitative description of cell transformations during reparative epithelial morphogenesis in a calcareous sponge.

**Summary statement:** First detailed description of actin cytoskeleton rearrangements during wound healing in calcareous sponge. ‘Purse-string’ mechanism presumably involved. Cytoskeletal rearrangements resemble those characteristic of Eumetazoans.
