## Supplementary material for "Regeneration in calcareous sponge relies on ‘purse-string’ mechanism and the rearrangements of actin cytoskeleton": Table S2

### Sheet: Mesohyl cells
Cell group	Cell type	Area, µm^2	Circularity	AR
Mesohyl cells	Sclerocyte	119.152	0.248	2.604
Mesohyl cells	Sclerocyte	41.719	0.284	3.149
Mesohyl cells	Sclerocyte	200.151	0.245	1.926
Mesohyl cells	Sclerocyte	64.605	0.315	3.338
Mesohyl cells	Sclerocyte	139.53	0.421	3.364
Mesohyl cells	Sclerocyte	109.685	0.412	3.02
Mesohyl cells	Sclerocyte	122.587	0.227	5.006
Mesohyl cells	Sclerocyte	86.227	0.202	4.502
Mesohyl cells	Sclerocyte	74.235	0.181	2.847
Mesohyl cells	Sclerocyte	131.168	0.174	2.826
Mesohyl cells	Sclerocyte	101.844	0.212	4.474
Mesohyl cells	Sclerocyte	61.23	0.146	2.805
Mesohyl cells	Sclerocyte	112.262	0.264	4.653
Mesohyl cells	Sclerocyte	66.082	0.266	3.659
Mesohyl cells	Sclerocyte	62.938	0.201	1.514
Mesohyl cells	Sclerocyte	76.28	0.221	1.717
Mesohyl cells	Sclerocyte	130.095	0.182	3.296
Mesohyl cells	Sclerocyte	121.447	0.173	4.157
Mesohyl cells	Sclerocyte	181.92	0.21	3.118
Mesohyl cells	Sclerocyte	69.173	0.273	3.66
Mesohyl cells	Sclerocyte	95.583	0.271	3.614
Mesohyl cells	Sclerocyte	154.594	0.316	3.084
Mesohyl cells	Sclerocyte	95.927	0.207	2.648
Mesohyl cells	Sclerocyte	64.048	0.057	1.207
Mesohyl cells	Sclerocyte	85.236	0.175	1.621
Mesohyl cells	Sclerocyte	70.357	0.325	2.172
Mesohyl cells	Sclerocyte	50.209	0.416	2.144
Mesohyl cells	Sclerocyte	79.471	0.286	2.47
Mesohyl cells	Sclerocyte	103.937	0.158	2.322
Mesohyl cells	Sclerocyte	155.911	0.339	2.497
Mesohyl cells	Sclerocyte	107.401	0.235	2.079
Mesohyl cells	Sclerocyte	54.605	0.22	5.178
Mesohyl cells	Sclerocyte	49.812	0.209	5.348
Mesohyl cells	Sclerocyte	92.567	0.359	3.67
Mesohyl cells	Sclerocyte	127.595	0.206	2.57
Mesohyl cells	Sclerocyte	70.486	0.316	3.138
Mesohyl cells	Sclerocyte	100.455	0.474	2.927
Mesohyl cells	Sclerocyte	69.744	0.132	2.41
Mesohyl cells	Sclerocyte	117.808	0.636	1.734
Mesohyl cells	Sclerocyte	52.664	0.325	2.737
Mesohyl cells	Sclerocyte	85.802	0.478	1.767
Mesohyl cells	Sclerocyte	206.402	0.567	2.094
Mesohyl cells	Sclerocyte	121.695	0.212	2.229
Mesohyl cells	Sclerocyte	100.01	0.509	1.589
Mesohyl cells	Sclerocyte	57.704	0.387	1.511
Mesohyl cells	Sclerocyte	81.559	0.256	3.337
Mesohyl cells	Sclerocyte	44.154	0.298	2.026
Mesohyl cells	Sclerocyte	100.249	0.55	2.137
Mesohyl cells	Sclerocyte	93.956	0.459	2.164
Mesohyl cells	Sclerocyte	90.007	0.55	1.671
Mesohyl cells	Sclerocyte	199.522	0.232	4.125
Mesohyl cells	Sclerocyte	158.679	0.429	3.39
Mesohyl cells	Sclerocyte	78.96	0.299	2.583
Mesohyl cells	Sclerocyte	61.348	0.137	3.555
Mesohyl cells	Sclerocyte	64.749	0.462	3.468
Mesohyl cells	Sclerocyte	89.58	0.327	4.592
Mesohyl cells	Sclerocyte	83.891	0.285	3.41
Mesohyl cells	Sclerocyte	124.68	0.206	3.014
Mesohyl cells	Sclerocyte	136.313	0.396	2.71
Mesohyl cells	Sclerocyte	88.334	0.513	2.577
Mesohyl cells	Sclerocyte	129.279	0.29	3.04
Mesohyl cells	Sclerocyte	171.288	0.368	1.984
Mesohyl cells	Sclerocyte	159.053	0.338	3.477
Mesohyl cells	Sclerocyte	162.781	0.267	3.119
Mesohyl cells	Sclerocyte	166.829	0.335	4.215
Mesohyl cells	Sclerocyte	110.011	0.404	2.089
Mesohyl cells	Sclerocyte	65.902	0.622	1.508
Mesohyl cells	Sclerocyte	108.768	0.415	3.064
Mesohyl cells	Sclerocyte	140.707	0.379	3.136
Mesohyl cells	Sclerocyte	152.999	0.453	3.491
Mesohyl cells	Sclerocyte	138.077	0.304	3.292
Mesohyl cells	Sclerocyte	139.577	0.188	4.809
Mesohyl cells	Sclerocyte	170.637	0.252	2.961
Mesohyl cells	Sclerocyte	228.862	0.258	3.897
Mesohyl cells	Sclerocyte	137.467	0.298	2.563
Mesohyl cells	Sclerocyte	122.715	0.249	2.973
Mesohyl cells	Sclerocyte	84.523	0.257	2.316
Mesohyl cells	Sclerocyte	229.154	0.208	1.677
Mesohyl cells	Sclerocyte	125.492	0.225	3.685
Mesohyl cells	Sclerocyte	152.571	0.204	3.927
Mesohyl cells	Sclerocyte	175.754	0.341	2.444
Mesohyl cells	Sclerocyte	140.846	0.259	2.736
Mesohyl cells	Sclerocyte	138.979	0.185	2.895
Mesohyl cells	Sclerocyte	143.058	0.311	2.917
Mesohyl cells	Sclerocyte	178.691	0.291	2.948
Mesohyl cells	Sclerocyte	92.884	0.289	3.639
Mesohyl cells	Sclerocyte	77.263	0.213	4.337
Mesohyl cells	Sclerocyte	89.525	0.309	3.798
Mesohyl cells	Sclerocyte	169.786	0.292	3.761
Mesohyl cells	Sclerocyte	123.314	0.355	3.57
Mesohyl cells	Sclerocyte	165.819	0.385	4.484
Mesohyl cells	Sclerocyte	169.854	0.334	4.403
Mesohyl cells	Sclerocyte	91.779	0.286	4.282
Mesohyl cells	Sclerocyte	127.504	0.283	2.382
Mesohyl cells	Sclerocyte	80.744	0.254	4.082
Mesohyl cells	Sclerocyte	99.675	0.341	2.856
Mesohyl cells	Sclerocyte	113.337	0.344	1.897
Mesohyl cells	Sclerocyte	124.521	0.414	2.397
Mesohyl cells	Sclerocyte	134.231	0.309	2.673
Mesohyl cells	Large ameboid cell	248.982	0.021	1.335
Mesohyl cells	Large ameboid cell	179.278	0.031	1.673
Mesohyl cells	Large ameboid cell	317.323	0.031	3.756
Mesohyl cells	Large ameboid cell	322.92	0.023	1.171
Mesohyl cells	Large ameboid cell	230.621	0.037	2.561
Mesohyl cells	Large ameboid cell	394.676	0.022	1.896
Mesohyl cells	Large ameboid cell	299.832	0.044	1.81
Mesohyl cells	Large ameboid cell	240.12	0.081	1.925
Mesohyl cells	Large ameboid cell	167.788	0.104	1.488
Mesohyl cells	Large ameboid cell	163.277	0.143	2.302
Mesohyl cells	Large ameboid cell	209.882	0.099	1.399
Mesohyl cells	Large ameboid cell	180.26	0.113	2.333
Mesohyl cells	Large ameboid cell	238.962	0.119	4.251
Mesohyl cells	Large ameboid cell	187.743	0.057	2.029
Mesohyl cells	Large ameboid cell	216.528	0.048	1.749
Mesohyl cells	Large ameboid cell	108.887	0.12	1.907
Mesohyl cells	Large ameboid cell	268.064	0.103	2.141
Mesohyl cells	Large ameboid cell	150.955	0.141	1.663
Mesohyl cells	Large ameboid cell	129.615	0.214	1.852
Mesohyl cells	Granular cell	88.451	0.628	1.758
Mesohyl cells	Granular cell	65.078	0.594	1.599
Mesohyl cells	Granular cell	110.302	0.815	1.411
Mesohyl cells	Granular cell	78.427	0.589	1.692
Mesohyl cells	Granular cell	64.653	0.523	1.577
Mesohyl cells	Granular cell	102.213	0.809	1.291
Other	Exopinacocyte body	63.272	0.054	1.521
Other	Exopinacocyte body	72.522	0.143	1.52
Other	Exopinacocyte body	49.074	0.24	1.56
Other	Exopinacocyte body	53.369	0.073	2.677
Other	Exopinacocyte body	58.406	0.121	1.663
Other	Exopinacocyte body	105.436	0.038	1.526
Other	Exopinacocyte body	62.416	0.111	1.672
Other	Exopinacocyte body	63.428	0.062	1.29
Other	Exopinacocyte body	65.086	0.08	2.412
Other	Exopinacocyte body	91.044	0.069	1.195
Other	Exopinacocyte body	65.951	0.103	1.327
Other	Exopinacocyte body	70.654	0.182	2.157
Other	Exopinacocyte body	51.937	0.418	2.17
Other	Exopinacocyte body	66.105	0.162	1.599
Other	Exopinacocyte body	64.771	0.156	1.601
Other	Exopinacocyte body	63.225	0.212	1.724
Other	Exopinacocyte body	48.231	0.287	1.371
Other	Exopinacocyte body	53.185	0.185	1.458
Other	Exopinacocyte body	81.904	0.12	1.217
Other	Exopinacocyte body	43.734	0.112	2.555
Other	Exopinacocyte body	80.04	0.156	1.436
Other	Exopinacocyte body	71.172	0.031	1.13
Other	Exopinacocyte body	67.253	0.069	1.285
Other	Exopinacocyte body	72.352	0.035	1.137
Other	Exopinacocyte body	84.945	0.073	1.666
Other	Exopinacocyte body	75.029	0.123	1.298
Other	Exopinacocyte body	71.102	0.198	1.052
Other	Exopinacocyte body	93.241	0.351	3.803
Other	Exopinacocyte body	58.773	0.051	1.337
Other	Exopinacocyte body	52.948	0.221	1.642
Other	Exopinacocyte body	64.684	0.349	1.648
Other	Exopinacocyte body	61.321	0.299	1.661
Other	Exopinacocyte body	58.309	0.161	1.464
Other	Exopinacocyte body	81.859	0.079	2.031
Other	Exopinacocyte body	68.534	0.059	1.125
Other	Exopinacocyte body	79.364	0.048	1.49
Other	Exopinacocyte body	64.021	0.098	1.191
Other	Exopinacocyte body	75.845	0.213	1.975
Other	Exopinacocyte body	57.676	0.151	1.354
Other	Exopinacocyte body	61.185	0.14	1.58
Other	Exopinacocyte body	42.362	0.097	1.575
Other	Exopinacocyte body	44.292	0.212	1.07
Other	Exopinacocyte body	75.25	0.082	2.157
Other	Exopinacocyte body	86.55	0.083	2.745
Other	Exopinacocyte body	41.211	0.147	1.467
Other	Exopinacocyte body	67.728	0.108	1.454
Other	Exopinacocyte body	36.28	0.205	1.482
Other	Exopinacocyte body	31.564	0.373	1.531
Other	Exopinacocyte body	25.974	0.456	1.295
Other	Exopinacocyte body	63.343	0.104	1.297
Other	Exopinacocyte body	50.755	0.217	1.38
Other	Exopinacocyte body	73.626	0.112	1.502
Other	Exopinacocyte body	81.21	0.168	1.573
Other	Exopinacocyte body	45.35	0.471	1.454
Other	Exopinacocyte body	52.156	0.092	1.522
Other	Exopinacocyte body	42.92	0.255	1.445
Other	Exopinacocyte body	77.11	0.16	2.918
Other	Exopinacocyte body	60.074	0.07	1.877
Other	Exopinacocyte body	63.999	0.052	1.77
Other	Exopinacocyte body	97.323	0.129	1.763
Other	Exopinacocyte body	89.893	0.162	1.478
Other	Exopinacocyte body	74.486	0.136	1.545
Other	Exopinacocyte body	89.158	0.052	1.814
Other	Exopinacocyte body	81.683	0.074	1.586
Other	Exopinacocyte body	63.837	0.18	2.332
Other	Exopinacocyte body	66.954	0.217	1.141
Other	Exopinacocyte body	60.909	0.122	1.352
Other	Exopinacocyte body	73.449	0.054	1.051
Other	Exopinacocyte body	67.57	0.092	3.465
Other	Exopinacocyte body	99.607	0.061	1.799
Other	Exopinacocyte body	98.232	0.226	1.655
Other	Exopinacocyte body	81.595	0.089	1.773
Other	Exopinacocyte body	92.075	0.131	2.006
