## Supplementary material for "Regeneration in calcareous sponge relies on ‘purse-string’ mechanism and the rearrangements of actin cytoskeleton": Table S3

### Sheet: Descriptive statistics
Cell type	Intact choanocytes			RM endopinacocytes			Redifferentiating choanocytes			Intact exopinacocytes (cytoplasmic plates)			RM exopinacocytes			Sclerocytes			Large ameboid cells			Intact exopinacocytes (cell bodies)
	Cell morphological parameters			Cell morphological parameters			Cell morphological parameters			Cell morphological parameters			Cell morphological parameters			Cell morphological parameters			Cell morphological parameters			Cell morphological parameters
descriptive statistics	Area, µm^2	Circularity	AR	Area, µm^2	Circularity	AR	Area, µm^2	Circularity	AR	Area, µm^2	Circularity	AR	Area, µm^2	Circularity	AR	Area, µm^2	Circularity	AR	Area, µm^2	Circularity	AR	Area, µm^2	Circularity	AR
n	131			52			285			268			196			99			19			73	67
min. value	18.71	0.769	1.012	33.826	0.332	1.051	25.725	0.269	1.006	52.817	0.359	1.021	66.977	0.323	1.02	41.72	0.057	1.207	108.9	0.021	1.171	25.97	0.031	1.051
max. value	48.113	0.982	1.593	253.93	0.861	3.543	101.89	0.975	2.739	527.742	0.898	2.872	497.866	0.879	3.643	229.2	0.636	5.348	394.7	0.214	2.561	105.4	0.299	2.412
range	29.403	0.213	0.581	220.11	0.529	2.483	76.162	0.706	1.733	474.925	0.539	1.851	430.889	0.556	2.623	187.4	0.579	4.141	285.8	0.193	1.39	79.46	0.268	1.361
median	29.171	0.904	1.174	71.783	0.653	1.492	61.559	0.874	1.204	185.199	0.68	1.496	216.37	0.635	1.539	109.7	0.289	2.961	216.5	0.081	1.852	65.95	0.12	1.521
mean	29.737	0.907	1.183	95.691	0.65	1.598	62.039	0.848	1.249	201.959	0.675	1.565	231.242	0.629	1.663	113.9	0.305	3.019	224	0.082	1.837	67.01	0.128	1.547
SE	0.515	0.004	0.009	8.396	0.019	0.061	0.89	0.006	0.011	5.419	0.006	0.023	6.366	0.008	0.034	4.275	0.011	0.093	16.78	0.012	0.09	1.941	0.008	0.037
variance	34.696	0.002	0.011	3665.4	0.019	0.196	225.95	0.009	0.039	7870.37	0.01	0.141	7944.83	0.013	0.233	1808.8	0.012	0.863	5349.46	0.038	0.138	274.896	0.004	0.091
SD	5.89	0.048	0.105	60.542	0.136	0.443	15.031	0.096	0.198	88.715	0.972	0.375	89.133	0.113	0.482	42.53	0.111	0.929	73.14	0.196	0.371	16.58	0.065	0.302
coefficient of variation	0.198	0.053	0.088	0.632	0.209	0.277	0.242	0.113	0.159	0.439	0.144	0.24	0.385	0.18	0.29	0.373	0.364	0.308	0.327	0.651	0.202	0.248	0.506	0.196
Shapiro-Wilk normality test W-value	0.98	0.946	0.946	0.839	0.968	0.833	0.986	0.744	0.813	0.949	0.986	0.912	0.969	0.983	0.9	0.9684	0.9549	0.9825	0.9676	0.9068	0.8028	0.9924	0.8668	0.8121
Shapiro-Wilk normality test p-value	0.054	–	–	–	0.18	–	0.01	–	–	–	0.02	–	0.00025	0.0186	–	0.0177	0.0019	0.212	0.727	0.0646	0.0013	0.9418	–	–
Does the sampling have a normal distribution?	Yes	No	No	No	Yes	No	No	No	No	No	No	No	No	No	No	No	No	Yes	Yes	Yes	No	Yes	No	No
